# Machine-learning-guided library design cycle for directed evolution of enzymes: the effects of training data composition on sequence space exploration

**DOI:** 10.1101/2021.08.13.456323

**Authors:** Yutaka Saito, Misaki Oikawa, Takumi Sato, Hikaru Nakazawa, Tomoyuki Ito, Tomoshi Kameda, Koji Tsuda, Mitsuo Umetsu

## Abstract

Machine learning (ML) is becoming an attractive tool in mutagenesis-based protein engineering because of its ability to design a variant library containing proteins with a desired function. However, it remains unclear how ML guides directed evolution in sequence space depending on the composition of training data. Here, we present a ML-guided directed evolution study of an enzyme to investigate the effects of a known “highly positive” variant (i.e., variant known to have high enzyme activity) in training data. We performed two separate series of ML-guided directed evolution of Sortase A with and without a known highly positive variant called 5M in training data. In each series, two rounds of ML were conducted: variants predicted by the first round were experimentally evaluated, and used as additional training data for the second-round prediction. The improvements in enzyme activity were comparable between the two series, both achieving enzyme activity 2.2–2.5 times higher than 5M. Intriguingly, the sequences of the improved variants were largely different between the two series, indicating that ML guided the directed evolution to the distinct regions of sequence space depending on the presence/absence of the highly positive variant in the training data. This suggests that the sequence diversity of improved variants can be expanded not only by conventional ML using the whole training data, but also by ML using a subset of the training data even when it lacks highly positive variants. In summary, this study demonstrates the importance of regulating the composition of training data in ML-guided directed evolution.
