## Supplementary Data S5 for "Machine-learning-guided library design cycle for directed evolution of enzymes: the effects of training data composition on sequence space exploration"

### Sheet: Sheet1
Position	94	160	165	190	196
Wild type	P	D	D	K	K
A	-1	-2	-1	-1	-1
G	-2	-1	-2	-2	-2
I	-2	-3	-3	-3	-3
L	-1	-4	-3	-3	-3
V	-2	-3	-3	-2	-2
M	-2	-3	-3	-1	-2
F	-3	-4	-3	-3	-3
W	-4	-4	-4	-3	-3
P	7	-2	-1	-1	-1
C	-3	-4	-3	-3	-3
S	-1	0	0	0	0
T	-1	-1	-1	-1	1
Y	-3	-3	-3	-2	-2
N	-2	2	1	1	0
Q	-2	0	1	5	1
H	-2	-1	-1	0	-1
K	-1	-1	0	3	3
R	-2	-2	-1	1	1
D	-2	6	5	0	3
E	-1	1	3	2	1
